# Retrotransposons as pathogenicity factors of the plant pathogenic fungus *Botrytis cinerea*

**DOI:** 10.1101/2021.04.13.439636

**Authors:** Antoine Porquier, Constance Tisserant, Francisco Salinas, Carla Glassl, Lucas Wange, Wolfgang Enard, Andreas Hauser, Matthias Hahn, Arne Weiberg

## Abstract

**Background:** Retrotransposons are genetic elements inducing mutations in all domains of life. Despite their detrimental effect, retrotransposons become temporarily active during epigenetic reprogramming and cellular stress response, which may accelerate host genome evolution. In fungal pathogens, a positive role has been attributed to retrotransposons when shaping genome architecture and expression of genes encoding pathogenicity factors; thus, retrotransposons are known to influence pathogenicity.

**Results:** We here uncovered a hitherto unknown role of fungal retrotransposons as being pathogenicity factors, themselves. Studying the aggressive fungal plant pathogen *Botrytis cinerea*, that is known to deliver some long-terminal repeat (LTR) deriving regulatory trans-species small RNAs (*Bc*sRNAs) into plant cells to suppress host gene expression for infection we found that naturally occurring, less aggressive *B. cinerea* strains possess considerably lower copy numbers of LTR retrotransposons and had lost retrotransposon *Bc*sRNA production. By a transgenic proof-of-concept approach, we reconstituted retrotransposon expression in a *Bc*sRNA-lacking *B. cinerea* strain, which resulted in enhanced aggressiveness in a retrotransposon and *Bc*sRNA expression-dependent manner. Moreover, retrotransposon expression in *B. cinerea* led to suppression of plant defence-related genes during infection.

**Conclusions:** We propose that retrotransposons are pathogenicity factors that manipulate host plant gene expression by encoding trans-species *Bc*sRNAs. Taken together, the novelty that retrotransposons are pathogenicity factors will have general impact on studies of host-microbe interactions and pathology.
