## Supplemental Figure 1 for "Retrotransposons as pathogenicity factors of the plant pathogenic fungus *Botrytis cinerea*"

### Sheet: Sheet1
Classification	Superfamily	Subfamily	Consensus class	Other names
Reference	Wicker et al. 2007	this study	Porquier et al. 2016
	Gypsy	BcGypsy1	RLX_P6.1	Boty (Diolez et al. 1995)
			RLX_P13.1
			RLX_P21.1
			RLX_P26.1
		BcGypsy2	RLX_ P17.7	Boty-II (Zhao et al. 2009)
		BcGypsy3	RLX_B-R56
		BcGypsy4	RLX_G57
	Copia	BcCopia1	RLX_P27.0
		BcCopia2	RLX_G54
