## Supplemental Figure 2 for "Retrotransposons as pathogenicity factors of the plant pathogenic fungus *Botrytis cinerea*"

### Sheet: LTR retrotransposon
Genome coordinate	Subfamily	Length (bases)	GC content (%)
BCIN05:5343-11780	BcGypsy1	6428	44.35
BCIN06:2487111-2493547	BcGypsy1	6432	44.34
BCIN04:2427889-2434324	BcGypsy1	6433	16.39
BCIN13:80583-87016	BcGypsy1	6433	44.36
BCIN13:1478550-1484983	BcGypsy1	6435	44.36
BCIN08:687124-693556	BcGypsy1	6436	44.37
BCIN01:23950-30378	BcGypsy1	6437	13.89
BCIN09:299401-305979	BcGypsy1	6573	44.59
BCIN11:1354960-1361536	BcGypsy1	6573	38.09
BCIN13:1001743-1008318	BcGypsy1	6575	44.59
BCIN14:1249672-1256248	BcGypsy1	6575	44.59
BCIN14:1440955-1447528	BcGypsy1	6576	44.61
BCIN14:19768-26343	BcGypsy1	6576	44.61
BCIN16:146027-152600	BcGypsy1	6578	44.61
BCIN01:1389897-1396562	BcGypsy1	6607	44.43
BCIN01:4003685-4010663	BcGypsy1	6522	15.61
BCIN01:4015237-4021875	BcGypsy1	6609	41.46
BCIN02:1080-7746	BcGypsy1	6605	43.67
BCIN02:2762319-2768930	BcGypsy1	6611	25.53
BCIN02:80107-86722	BcGypsy1	6611	44.54
BCIN03:3199025-3205643	BcGypsy1	6610	14.4
BCIN06:11803-18410	BcGypsy1	6665	44.53
BCIN06:2684822-2691494	BcGypsy1	6603	16.17
BCIN06:984229-990751	BcGypsy1	6978	44.57
BCIN08:178358-184968	BcGypsy1	6618	44.54
BCIN11:1339891-1346496	BcGypsy1	6666	16.93
BCIN13:1110436-1117047	BcGypsy1	6615	44.37
BCIN13:2230194-2236804	BcGypsy1	6635	44.54
BCIN14:1416553-1423162	BcGypsy1	6638	14.01
BCIN14:262853-269488	BcGypsy1	6610	44.75
BCIN15:39501-46104	BcGypsy1	6672	19.45
BCIN01:3676996-3683609	BcGypsy1	6629	36.82
BCIN02:1521008-1527637	BcGypsy1	6613	44.56
BCIN05:2377919-2384529	BcGypsy1	6636	43.93
BCIN08:1484253-1490867	BcGypsy1	6625	44.28
BCIN08:843358-849959	BcGypsy1	6649	16.6
BCIN11:1348106-1354725	BcGypsy1	6624	13.88
BCIN11:2311952-2318576	BcGypsy1	6619	44.47
BCIN11:2341510-2348135	BcGypsy1	6614	44.54
BCIN12:30759-37408	BcGypsy1	6601	44.47
BCIN13:1836436-1843060	BcGypsy1	6620	44.54
BCIN13:304762-311398	BcGypsy1	6610	44.56
BCIN14:568979-575599	BcGypsy1	6624	34.11
BCIN07:676599-683058	BcGypsy2	6408	16.59
BCIN08:36812-43255	BcGypsy2	6440	50.08
BCIN05:2735775-2742216	BcGypsy2	6440	50.05
BCIN05:2773464-2779905	BcGypsy2	6440	50.1
BCIN01:3845797-3852237	BcGypsy2	6441	50.12
BCIN03:53827-60267	BcGypsy2	6443	13.75
BCIN01:1407635-1414043	BcGypsy2	6459	35.25
BCIN02:1000144-1007545	BcGypsy3	7050	23.93
BCIN06:1235125-1242524	BcGypsy3	7397	29.31
BCIN08:125560-132961	BcGypsy3	7374	15.81
BCIN08:166081-173480	BcGypsy3	7398	14.79
BCIN10:2239649-2247023	BcGypsy3	7401	17.74
BCIN12:1475973-1483371	BcGypsy3	7398	19.3
BCIN13:1103386-1110436	BcGypsy3	7401	17.87
BCIN14:1705088-1712486	BcGypsy3	7399	48.32
BCIN14:270845-278243	BcGypsy3	7398	49.12
BCIN17:215645-223042	BcGypsy3	7399	20.32
BCIN09:2237850-2248893	BcGypsy4	10537	12.61
BCIN14:2108115-2119095	BcGypsy4	10836	46.37
BCIN13:1877869-1888848	BcGypsy4	10962	46.35
BCIN16:44974-55953	BcGypsy4	10963	17.33
BCIN09:2525280-2536258	BcGypsy4	10973	17.34
BCIN16:1647661-1658637	BcGypsy4	10976	46.39
BCIN03:159639-170612	BcGypsy4	10978	46.4
BCIN10:719572-730535	BcGypsy4	10979	18.54
BCIN06:2694230-2705192	BcGypsy4	10979	17.57
BCIN13:2238059-2248895	BcGypsy4	10980	11.86
BCIN05:2938929-2949466	BcGypsy4	11043	16.42
BCIN13:1769907-1776312	BcCopia1	6319	46.43
BCIN11:805122-811523	BcCopia1	6367	46.57
BCIN14:1571182-1577583	BcCopia1	6392	46.59
BCIN12:2111723-2118120	BcCopia1	6394	18.7
BCIN15:776373-782770	BcCopia1	6397	46.46
BCIN09:781483-787877	BcCopia1	6397	46.5
BCIN02:2408850-2415242	BcCopia1	6401	14.41
BCIN01:134580-140947	BcCopia1	6401	16.11
BCIN11:1368910-1375229	BcCopia1	6405	13.09
BCIN05:12803-21080	BcCopia2	8277	44.22
BCIN09:281791-290068	BcCopia2	8277	44.18
BCIN16:104391-112668	BcCopia2	8277	44.18

### Sheet: MITE DNA transposon
Genome coordinate	Type	Length (bases)
BCIN01:1200613-1201066	DNA	441
BCIN01:1259427-1259878	DNA	443
BCIN01:1757291-1757738	DNA	447
BCIN01:4024595-4025034	DNA	454
BCIN01:4025051-4025534	DNA	497
BCIN01:4051542-4051977	DNA	458
BCIN01:4099939-4100383	DNA	450
BCIN01:72928-73375	DNA	447
BCIN01:747215-747667	DNA	441
BCIN01:749908-750348	DNA	454
BCIN01:768018-768460	DNA	452
BCIN02:1527727-1528172	DNA	449
BCIN02:2406689-2407136	DNA	447
BCIN02:2613105-2613557	DNA	442
BCIN02:2672251-2672695	DNA	450
BCIN02:452362-452815	DNA	441
BCIN02:569670-570120	DNA	444
BCIN02:627854-628299	DNA	449
BCIN02:98047-98484	DNA	456
BCIN03:2614379-2614813	DNA	463
BCIN03:2726384-2726841	DNA	436
BCIN03:3190066-3190515	DNA	445
BCIN03:3191054-3191506	DNA	442
BCIN03:35602-36054	DNA	442
BCIN04:2423033-2423472	DNA	454
BCIN04:259872-260313	DNA	452
BCIN04:260320-260755	DNA	460
BCIN04:396105-396555	DNA	444
BCIN04:642849-643285	DNA	457
BCIN05:2522912-2523353	DNA	453
BCIN06:1553292-1553737	DNA	449
BCIN06:2675184-2675638	DNA	439
BCIN06:2692924-2693370	DNA	448
BCIN06:2719933-2720379	DNA	448
BCIN06:32727-33219	DNA	489
BCIN06:890295-890742	DNA	447
BCIN07:1803291-1803754	DNA	434
BCIN07:1835458-1835905	DNA	448
BCIN07:1836899-1837361	DNA	435
BCIN07:1873466-1873915	DNA	445
BCIN08:154119-154560	DNA	453
BCIN08:1702154-1702601	DNA	448
BCIN08:2605754-2606202	DNA	446
BCIN08:833320-833776	DNA	437
BCIN09:12845-13293	DNA	446
BCIN09:152605-153046	DNA	453
BCIN09:1915593-1916036	DNA	451
BCIN09:2493204-2493691	DNA	493
BCIN09:2504995-2505448	DNA	441
BCIN09:73649-74099	DNA	444
BCIN10:1155658-1156107	DNA	445
BCIN10:1157244-1157686	DNA	452
BCIN10:1160872-1161329	DNA	436
BCIN10:1163908-1164356	DNA	447
BCIN10:1165540-1165981	DNA	453
BCIN10:49808-50277	DNA	434
BCIN11:1379379-1379872	DNA	487
BCIN11:231457-231892	DNA	462
BCIN11:256723-257175	DNA	443
BCIN11:812709-813162	DNA	441
BCIN12:1457997-1458438	DNA	453
BCIN12:1463358-1463798	DNA	454
BCIN12:1789644-1790094	DNA	444
BCIN12:1823911-1824371	DNA	435
BCIN12:1825842-1826284	DNA	452
BCIN12:1833972-1834418	DNA	449
BCIN12:2208803-2209255	DNA	443
BCIN12:23967-24418	DNA	443
BCIN12:4029-4526	DNA	483
BCIN12:40647-41090	DNA	451
BCIN13:1095775-1096220	DNA	450
BCIN13:1603823-1604266	DNA	452
BCIN13:69290-69748	DNA	435
BCIN14:14210-14665	DNA	439
BCIN14:602696-603145	DNA	446
BCIN15:1767140-1767586	DNA	449
BCIN15:1768228-1768717	DNA	492
BCIN15:1868248-1868684	DNA	457
BCIN15:2025940-2026394	DNA	439
BCIN16:116538-116985	DNA	448
BCIN16:116998-117443	DNA	450
BCIN16:1232905-1233355	DNA	445
BCIN16:159011-159455	DNA	450
BCIN16:19215-19663	DNA	447
BCIN16:1926084-1926538	DNA	440
BCIN16:531072-531511	DNA	455
BCIN16:535569-536003	DNA	469
BCIN16:538768-539222	DNA	440
BCIN16:925376-925824	DNA	447
BCIN17:130278-130728	DNA	445
BCIN17:184280-184723	DNA	452
BCIN17:2543-2996	DNA	441
BCIN18:140191-140640	DNA	446
BCIN18:171589-172033	DNA	450

### Sheet: TIR DNA transposon
Genome coordinate	Type	Length (bases)
BCIN01:1441344-1443179	DNA	1880
BCIN01:2654548-2656388	DNA	1840
BCIN01:2860014-2861854	DNA	1840
BCIN01:3755960-3757837	DNA	1866
BCIN01:4012641-4014514	DNA	1868
BCIN01:4080599-4082425	DNA	1843
BCIN02:108033-109900	DNA	1874
BCIN02:99548-101417	DNA	1873
BCIN05:2365780-2367648	DNA	1873
BCIN06:111020-112863	DNA	1826
BCIN06:2462805-2464630	DNA	1855
BCIN06:2477590-2479456	DNA	1875
BCIN06:357408-359248	DNA	1841
BCIN06:50828-52703	DNA	1866
BCIN07:14976-16816	DNA	1842
BCIN10:1130398-1132275	DNA	1866
BCIN11:1336048-1337918	DNA	1870
BCIN12:7462-9303	DNA	1840
BCIN13:64523-66397	DNA	1867
BCIN13:91848-93728	DNA	1835
BCIN13:98802-100668	DNA	1877
BCIN14:1377197-1379070	DNA	1869
BCIN14:1588141-1589983	DNA	1840
BCIN16:69441-71307	DNA	1877
BCIN17:114097-115952	DNA	1825

### Sheet: other DNA transposons
Genome coordinate	Type	Length (bases)
BCIN01:4108068-4108607	DNA	542
BCIN02:3330773-3331309	DNA	544
BCIN02:44670-45226	DNA	532
BCIN03:3206464-3207002	DNA	543
BCIN03:3225315-3225879	DNA	530
BCIN04:2447681-2448234	DNA	533
BCIN05:12187-12734	DNA	535
BCIN06:2452875-2453435	DNA	531
BCIN06:2724640-2725182	DNA	539
BCIN07:1857455-1858007	DNA	533
BCIN07:2651509-2652050	DNA	540
BCIN08:1703788-1704320	DNA	556
BCIN08:763-1319	DNA	533
BCIN09:2211423-2211958	DNA	547
BCIN09:2222376-2222912	DNA	547
BCIN09:2546802-2547335	DNA	552
BCIN10:1138466-1139014	DNA	535
BCIN10:1162818-1163351	DNA	553
BCIN10:2406010-2419276	DNA	13266
BCIN11:2358602-2359141	DNA	542
BCIN11:8826-9383	DNA	532
BCIN12:1839959-1840501	DNA	539
BCIN12:1841217-1841769	DNA	535
BCIN13:719-1262	DNA	538
BCIN13:8995-9537	DNA	539
BCIN14:1423647-1424182	DNA	548
BCIN14:2136663-2137207	DNA	536
BCIN15:2010777-2011310	DNA	556
BCIN15:2026943-2027478	DNA	552
BCIN15:52052-52596	DNA	538
BCIN15:9659-10197	DNA	543
BCIN16:793-1332	DNA	542
BCIN16:8750-9290	DNA	541
BCIN17:83672-84210	DNA	544
BCIN18:202281-202824	DNA	538
BCIN18:41222-41752	DNA	564
BCIN18:45248-45779	DNA	560
BCIN18:63719-64251	DNA	557
BCIN18:66556-67103	DNA	536
