## Supplemental Figure 3 for "Retrotransposons as pathogenicity factors of the plant pathogenic fungus *Botrytis cinerea*"

### Sheet: Sheet1
Strain ID	Acronym	Host plant origin	Geographical origin
B05.10	B05.10	Grapevine	Italy
N11_K_W14	N11_K	Grapevine	Norway
D13_T_F_Nb-16	D13_TF	Strawberry	Germany
D14_K_F_Na-2	D14_KF	Strawberry	Germany
D13_T_S_Nb-7	D13_TS	Strawberry	Germany
D08_H_8_04	D08_H24	Strawberry	Germany
