## Supplemental Figure 4 for "Retrotransposons as pathogenicity factors of the plant pathogenic fungus *Botrytis cinerea*"

### Sheet: Sheet1
Strain ID	Raw reads	Mapped to B. cin		LTR retrotransposon	TIR	MITE	others		rRNA	tRNA	sn(o)RNA	mRNA
B05.10	35019101	28297807		1567425	1728	193	6774		18451665	2455545	1211362	1370252
D08_H24	34354403	7837357		1167	8	118	251		4500870	647822	577125	612682
D13_TF	33309078	27958988		212398	143	20	596		17281638	6376382	296112	987626
D13_TS	73013067	56132095		21534	53	302	1593		37683927	5694422	1696385	3753954
D14_KF	33245869	24055355		2193	0	155	1344		13222189	2042417	765340	4340108
N11_KW	42575595	33352275		1197000	400	34	6252		21583999	4926181	383479	2480260
