## Supplemental Figure 5 for "Retrotransposons as pathogenicity factors of the plant pathogenic fungus *Botrytis cinerea*"

### Sheet: D08_H24
Genome coordinate	Type	Length (bases)	GC content (%)
D08_1:2019297-2026289	BcCopia	7026	19.94
D08_1:3886139-3893200	BcCopia	6990	17.24
D08_11:2166309-2173261	BcCopia	7084	10.75
D08_11:733375-740489	BcCopia	6739	17.7
D08_11:855339-862334	BcCopia	7007	21.06
D08_12:2256356-2263095	BcCopia	7114	11.49
D08_16:25734-32741	BcCopia	6995	13.44
D08_4:181159-188185	BcCopia	6992	14.83
D08_4:2896274-2903190	BcCopia	7092	12.54
D08_5:933354-940438	BcCopia	6952	11.59
D08_6:36068-43115	BcCopia	6990	12.52
D08_7:2590661-2597753	BcCopia	6916	13.24
D08_7:530688-537678	BcCopia	7047	19.6
D08_9:1718282-1725272	BcCopia	7061	11.76

### Sheet: D14_KF
Genome coordinate	Type	Length (bases)	GC content (%)
ctg1_D14:3787229-3794312	BcCopia	7055	13.38
ctg12_D14:124868-131929	BcCopia	7070	14.16
ctg12_D14:133613-140678	BcCopia	7063	23.57
ctg14_D14:1195856-1202926	BcCopia	7061	25.69
ctg14_D14:1347100-1354203	BcCopia	7055	18.22
ctg14_D14:1375334-1382446	BcCopia	7050	14.79
ctg15_D14:1227775-1234830	BcCopia	7083	17.25
ctg2_D14:2170193-2177243	BcCopia	7112	13.72
ctg2_D14:662804-669867	BcCopia	7065	25.71
ctg9_D14:2512617-2519672	BcCopia	7103	24.15
