## Supplemental Figure 7 for "Retrotransposons as pathogenicity factors of the plant pathogenic fungus *Botrytis cinerea*"

### Sheet: dinucleotides
TE_copy	strain	Repeat_class	AA	AC	AG	AT	CA	CC	CG	CT	GA	GC	GG	GT	TA	TC	TG	TT	TavsAT
G23D0811855339862334.fa.compseq	D08_H24	Bccopia	785	191	276	1238	234	145	76	408	300	119	70	121	1171	408	188	1264	0.94588
G23D087530688537678.fa.compseq	D08_H24	Bccopia	834	165	252	1256	204	121	74	381	265	109	79	137	1204	385	185	1338	0.958599
G23D081222563562263095.fa.compseq	D08_H24	Bccopia	1108	118	124	1353	152	46	15	245	177	15	37	87	1267	279	140	1575	0.936438
G23D08120192972026289.fa.compseq	D08_H24	Bccopia	1375	161	377	1246	199	103	81	276	368	108	107	152	1217	287	170	764	0.976726
G23D0811733375740489.fa.compseq	D08_H24	Bccopia	1446	143	345	1328	173	84	55	256	361	82	96	152	1282	259	195	856	0.965361
G23D08138861393893200.fa.compseq	D08_H24	Bccopia	1497	144	339	1323	187	86	59	252	334	88	81	130	1286	266	154	834	0.972033
G23D084181159188185.fa.compseq	D08_H24	Bccopia	1607	153	277	1368	196	71	50	216	293	47	61	108	1310	262	121	885	0.957602
G23D08725906612597753.fa.compseq	D08_H24	Bccopia	1637	106	245	1426	166	63	41	188	274	48	50	109	1338	241	145	1014	0.938289
G23D0863606843115.fa.compseq	D08_H24	Bccopia	1650	94	270	1429	126	39	37	198	277	40	55	110	1391	227	120	983	0.973408
G23D08428962742903190.fa.compseq	D08_H24	Bccopia	1653	113	252	1399	139	47	34	191	272	47	46	91	1353	204	124	950	0.967119
G23D085933354940438.fa.compseq	D08_H24	Bccopia	1657	72	266	1491	126	38	39	154	275	40	46	103	1428	207	113	1028	0.957746
G23D08162573432741.fa.compseq	D08_H24	Bccopia	1679	135	255	1353	138	75	37	213	233	40	69	137	1373	212	118	939	1.01478
G23D081121663092173261.fa.compseq	D08_H24	Bccopia	1776	123	189	1447	163	37	28	173	218	29	31	68	1379	212	98	980	0.953006
G23D08917182821725272.fa.compseq	D08_H24	Bccopia	1779	138	197	1424	164	68	33	203	217	40	33	64	1379	222	91	937	0.968399
R6ctg14D1411958561202926.fa.compseq	D14_KF	Bccopia	630	182	328	1117	223	167	131	426	329	170	160	210	1076	428	250	1242	0.963295
R6ctg2D14662804669867.fa.compseq	D14_KF	Bccopia	630	183	327	1117	222	165	133	426	329	169	160	212	1077	428	250	1234	0.96419
R6ctg9D1425126172519672.fa.compseq	D14_KF	Bccopia	634	150	312	1164	186	127	123	408	328	160	157	215	1113	407	268	1302	0.956186
R6ctg12D14133613140678.fa.compseq	D14_KF	Bccopia	672	158	315	1175	203	138	100	417	322	153	137	195	1124	409	255	1291	0.956596
R6ctg14D1413471001354203.fa.compseq	D14_KF	Bccopia	864	161	245	1301	199	95	70	349	263	99	76	143	1246	358	190	1443	0.957725
R6ctg12D14124868131929.fa.compseq	D14_KF	Bccopia	878	96	229	1373	125	56	41	234	247	51	84	162	1327	253	190	1714	0.966497
R6ctg15D1412277751234830.fa.compseq	D14_KF	Bccopia	879	158	235	1310	172	95	60	351	251	78	74	136	1281	347	170	1457	0.977863
R6ctg14D1413753341382446.fa.compseq	D14_KF	Bccopia	895	106	228	1394	138	59	47	276	260	60	66	146	1331	295	191	1619	0.954806
R6ctg2D1421701932177243.fa.compseq	D14_KF	Bccopia	945	119	214	1390	150	71	35	259	218	50	63	121	1356	275	140	1643	0.97554
R6ctg1D1437872293794312.fa.compseq	D14_KF	Bccopia	985	135	189	1390	138	67	42	261	223	44	51	122	1354	262	158	1661	0.974101
P27BCIN01134580140947.fa.compseq	B05.10	Bccopia1	1187	153	272	1275	207	50	49	167	298	46	69	140	1195	224	163	871	0.937255
P27BCIN0224088502415242.fa.compseq	B05.10	Bccopia1	892	127	166	1299	127	45	39	248	218	34	49	161	1247	253	208	1278	0.959969
P27BCIN09781483787877.fa.compseq	B05.10	Bccopia1	335	285	300	480	362	280	323	466	374	327	310	531	329	539	609	543	0.685417
P27BCIN1113689101375229.fa.compseq	B05.10	Bccopia1	1226	85	250	1344	138	26	35	126	283	36	54	129	1258	178	163	987	0.936012
P27BCIN11805122811523.fa.compseq	B05.10	Bccopia1	540	527	467	483	603	314	330	295	545	328	278	288	329	373	364	336	0.681159
P27BCIN1221117232118120.fa.compseq	B05.10	Bccopia1	825	156	179	1214	201	81	52	297	242	68	69	186	1106	326	265	1129	0.911038
P27BCIN1317699071776312.fa.compseq	B05.10	Bccopia1	544	529	466	483	610	310	323	299	540	327	280	285	328	376	363	341	0.679089
P27BCIN1415711821577583.fa.compseq	B05.10	Bccopia1	336	288	295	482	364	280	330	466	373	328	314	527	328	544	603	542	0.680498
P27BCIN15776373782770.fa.compseq	B05.10	Bccopia1	339	288	295	482	365	280	320	467	373	325	311	530	326	540	613	542	0.676349
G54BCIN051280321080.fa.compseq	B05.10	Bccopia2	789	644	558	684	777	401	335	539	649	329	339	290	460	678	376	428	0.672515
G54BCIN09281791290068.fa.compseq	B05.10	Bccopia2	792	644	557	684	776	401	335	539	648	329	338	291	461	677	376	428	0.673977
G54BCIN16104391112668.fa.compseq	B05.10	Bccopia2	856	580	1078	1370	750	674	670	1116	1356	658	802	1288	922	1298	1554	1580	0.672993
P13BCIN09299401305979.fa.compseq	B05.10	Bcgypsy1	369	248	294	494	278	349	259	564	338	297	326	522	420	556	604	659	0.850202
P13BCIN1113549601361536.fa.compseq	B05.10	Bcgypsy1	393	180	305	618	203	229	178	508	333	220	292	542	566	489	612	907	0.915858
P13BCIN1310017431008318.fa.compseq	B05.10	Bcgypsy1	367	247	294	495	278	349	259	563	338	297	326	522	420	556	604	659	0.848485
P13BCIN1412496721256248.fa.compseq	B05.10	Bcgypsy1	660	522	563	494	604	326	259	294	556	297	349	247	419	338	278	369	0.848178
P13BCIN1414409551447528.fa.compseq	B05.10	Bcgypsy1	660	522	563	493	604	326	259	294	556	297	349	247	419	338	278	367	0.849899
P13BCIN141976826343.fa.compseq	B05.10	Bcgypsy1	367	248	294	494	279	349	259	563	338	297	326	522	419	556	604	659	0.848178
P13BCIN16146027152600.fa.compseq	B05.10	Bcgypsy1	367	247	294	494	278	349	259	563	338	297	326	522	419	556	604	659	0.848178
P21BCIN0113898971396562.fa.compseq	B05.10	Bcgypsy1	351	241	306	525	272	347	271	558	358	285	336	534	442	575	600	663	0.841905
P21BCIN0140036854010663.fa.compseq	B05.10	Bcgypsy1	1505	158	342	1313	227	52	34	170	352	47	86	121	1235	226	144	965	0.940594
P21BCIN0140152374021875.fa.compseq	B05.10	Bcgypsy1	767	549	524	574	610	309	222	316	536	248	304	207	501	351	245	374	0.872822
P21BCIN0210807746.fa.compseq	B05.10	Bcgypsy1	677	516	558	548	583	327	262	306	573	278	340	242	466	357	273	359	0.850365
P21BCIN0227623192768930.fa.compseq	B05.10	Bcgypsy1	1103	247	427	1009	337	125	84	242	431	112	171	186	914	304	218	700	0.905847
P21BCIN028010786722.fa.compseq	B05.10	Bcgypsy1	371	229	310	496	264	329	265	568	354	295	338	533	417	573	607	665	0.840726
P21BCIN0331990253205643.fa.compseq	B05.10	Bcgypsy1	1084	145	132	1281	188	59	48	269	195	38	33	123	1176	321	176	1349	0.918033
P21BCIN061180318410.fa.compseq	B05.10	Bcgypsy1	365	234	310	498	265	334	263	573	361	291	332	523	417	576	602	662	0.837349
P21BCIN0626848222691494.fa.compseq	B05.10	Bcgypsy1	1367	154	333	1280	218	64	31	175	351	35	91	114	1197	235	136	890	0.935156
P21BCIN06984229990751.fa.compseq	B05.10	Bcgypsy1	665	533	535	504	594	319	271	309	571	288	334	221	407	353	274	343	0.80754
P21BCIN08178358184968.fa.compseq	B05.10	Bcgypsy1	371	229	308	496	264	329	265	568	353	295	338	532	417	573	607	664	0.840726
P21BCIN1113398911346496.fa.compseq	B05.10	Bcgypsy1	1268	118	374	1200	173	41	36	146	377	45	110	190	1143	192	202	989	0.9525
P21BCIN1311104361117047.fa.compseq	B05.10	Bcgypsy1	374	231	307	502	264	330	263	571	358	294	328	525	419	573	607	664	0.834661
P21BCIN1322301942236804.fa.compseq	B05.10	Bcgypsy1	663	532	568	496	607	338	265	308	572	295	329	230	418	353	264	371	0.842742
P21BCIN1414165531423162.fa.compseq	B05.10	Bcgypsy1	994	113	140	1291	136	78	30	296	199	38	37	112	1208	311	179	1446	0.935709
P21BCIN14262853269488.fa.compseq	B05.10	Bcgypsy1	347	231	315	508	274	351	276	539	356	287	334	552	425	571	604	664	0.836614
P21BCIN153950146104.fa.compseq	B05.10	Bcgypsy1	1295	215	359	1109	260	73	56	178	367	42	130	178	1057	237	172	874	0.953111
P26BCIN0136769963683609.fa.compseq	B05.10	Bcgypsy1	460	216	309	688	243	263	179	510	345	215	235	445	626	501	517	860	0.909884
P26BCIN0215210081527637.fa.compseq	B05.10	Bcgypsy1	680	552	552	489	596	326	284	312	580	290	329	236	417	351	269	365	0.852761
P26BCIN0523779192384529.fa.compseq	B05.10	Bcgypsy1	693	526	551	514	590	314	275	310	569	295	318	233	433	354	271	363	0.842412
P26BCIN0814842531490867.fa.compseq	B05.10	Bcgypsy1	674	533	557	503	589	319	278	315	574	296	323	234	430	354	269	365	0.854871
P26BCIN08843358849959.fa.compseq	B05.10	Bcgypsy1	1378	183	337	1203	234	54	35	185	331	51	92	113	1157	220	124	903	0.961762
P26BCIN1113481061354725.fa.compseq	B05.10	Bcgypsy1	944	107	153	1293	117	63	25	296	196	36	51	135	1241	295	189	1477	0.959783
P26BCIN1123119522318576.fa.compseq	B05.10	Bcgypsy1	678	556	553	485	596	318	285	315	578	290	329	235	420	350	265	370	0.865979
P26BCIN1123415102348135.fa.compseq	B05.10	Bcgypsy1	363	238	312	486	267	329	284	555	350	288	324	553	419	581	595	680	0.86214
P26BCIN123075937408.fa.compseq	B05.10	Bcgypsy1	681	546	558	500	599	319	284	315	583	296	332	229	423	356	266	361	0.846
P26BCIN1318364361843060.fa.compseq	B05.10	Bcgypsy1	363	237	312	487	267	328	284	555	350	288	324	553	419	581	595	680	0.86037
P26BCIN13304762311398.fa.compseq	B05.10	Bcgypsy1	363	236	313	493	268	336	276	566	350	293	324	543	423	582	597	672	0.858012
P26BCIN14568979575599.fa.compseq	B05.10	Bcgypsy1	547	232	273	775	266	256	145	515	310	183	213	370	704	511	444	875	0.908387
P6BCIN012395030378.fa.compseq	B05.10	Bcgypsy1	928	83	154	1242	128	52	34	255	207	36	37	144	1145	298	199	1485	0.9219
P6BCIN0424278892434324.fa.compseq	B05.10	Bcgypsy1	1266	120	323	1212	184	28	36	128	392	27	107	153	1080	201	213	964	0.891089
P6BCIN05534311780.fa.compseq	B05.10	Bcgypsy1	662	517	526	496	578	304	276	304	576	286	319	212	386	355	272	367	0.778226
P6BCIN0624871112493547.fa.compseq	B05.10	Bcgypsy1	367	212	304	496	272	318	276	526	355	285	304	518	386	577	578	661	0.778226
P6BCIN08687124693556.fa.compseq	B05.10	Bcgypsy1	660	518	526	495	578	304	276	304	577	285	318	212	385	355	272	366	0.777778
P6BCIN1314785501484983.fa.compseq	B05.10	Bcgypsy1	661	518	526	495	578	304	276	304	577	285	318	212	385	355	272	366	0.777778
P6BCIN138058387016.fa.compseq	B05.10	Bcgypsy1	660	518	526	495	578	304	276	304	577	285	318	212	385	355	272	367	0.777778
P17BCIN0114076351414043.fa.compseq	B05.10	Bcgypsy2	1123	97	271	1185	144	42	58	166	343	41	92	177	1067	230	232	1139	0.900422
P17BCIN0138457973852237.fa.compseq	B05.10	Bcgypsy2	960	882	722	874	902	1102	830	866	950	758	536	506	628	958	662	742	0.718535
P17BCIN035382760267.fa.compseq	B05.10	Bcgypsy2	371	248	436	441	330	265	415	362	479	381	551	439	316	478	449	478	0.716553
P17BCIN0527357752742216.fa.compseq	B05.10	Bcgypsy2	481	442	359	437	450	551	417	433	475	378	269	253	313	481	330	371	0.716247
P17BCIN0527734642779905.fa.compseq	B05.10	Bcgypsy2	370	254	435	436	332	268	416	360	481	378	551	441	312	476	450	480	0.715596
P17BCIN07676599683058.fa.compseq	B05.10	Bcgypsy2	1132	113	171	1254	144	58	38	212	247	33	50	106	1148	247	177	1328	0.91547
P17BCIN083681243255.fa.compseq	B05.10	Bcgypsy2	661	210	408	763	298	171	196	300	441	199	328	338	643	384	374	728	0.842726
R56BCIN0210001441007545.fa.compseq	B05.10	Bcgypsy3	1271	222	399	1155	276	135	112	252	437	117	201	241	1064	301	284	933	0.921212
R56BCIN0612351251242524.fa.compseq	B05.10	Bcgypsy3	1124	313	447	987	361	194	153	289	482	142	255	293	905	348	317	788	0.91692
R56BCIN08125560132961.fa.compseq	B05.10	Bcgypsy3	1651	203	277	1373	303	62	66	201	316	56	63	103	1235	310	132	1049	0.89949
R56BCIN08166081173480.fa.compseq	B05.10	Bcgypsy3	1568	137	301	1426	190	64	47	182	355	44	83	129	1319	238	180	1135	0.924965
R56BCIN1022396492247023.fa.compseq	B05.10	Bcgypsy3	1489	177	333	1338	240	83	60	227	377	66	107	148	1231	284	198	1015	0.92003
R56BCIN1214759731483371.fa.compseq	B05.10	Bcgypsy3	1449	206	359	1279	260	101	62	256	384	87	115	163	1201	285	213	977	0.939015
R56BCIN1311033861110436.fa.compseq	B05.10	Bcgypsy3	1455	193	320	1235	250	100	54	212	328	64	100	151	1170	260	169	988	0.947368
R56BCIN1417050881712486.fa.compseq	B05.10	Bcgypsy3	370	278	376	503	311	448	446	539	418	427	459	527	428	591	550	726	0.850895
R56BCIN14270845278243.fa.compseq	B05.10	Bcgypsy3	693	517	546	491	538	463	463	373	602	438	469	288	414	419	319	364	0.843177
R56BCIN17215645223042.fa.compseq	B05.10	Bcgypsy3	1380	223	373	1243	273	103	69	238	413	68	139	200	1154	289	239	992	0.928399
G57BCIN03159639170612.fa.compseq	B05.10	Bcgypsy4	645	514	649	716	707	590	488	824	664	513	578	728	508	992	768	1088	0.709497
G57BCIN0529389292949466.fa.compseq	B05.10	Bcgypsy4	1510	176	356	1853	255	83	75	438	437	72	107	263	1693	520	341	2357	0.913654
G57BCIN0626942302705192.fa.compseq	B05.10	Bcgypsy4	1498	182	407	1915	258	96	62	516	444	87	164	299	1802	567	361	2303	0.940992
G57BCIN0922378502248893.fa.compseq	B05.10	Bcgypsy4	2585	183	399	2119	237	95	42	307	453	50	70	138	2012	353	200	1799	0.949504
G57BCIN0925252802536258.fa.compseq	B05.10	Bcgypsy4	2241	212	517	1927	297	118	77	339	608	81	129	255	1752	420	350	1654	0.909185
G57BCIN10719572730535.fa.compseq	B05.10	Bcgypsy4	1510	228	385	1824	299	132	75	472	431	78	187	359	1707	540	408	2327	0.935855
G57BCIN1318778691888848.fa.compseq	B05.10	Bcgypsy4	647	512	646	720	705	589	489	823	662	512	578	731	512	993	770	1089	0.711111
G57BCIN1322380592248895.fa.compseq	B05.10	Bcgypsy4	2554	142	357	2100	233	56	33	223	467	34	76	163	1899	313	274	1911	0.904286
G57BCIN1421081152119095.fa.compseq	B05.10	Bcgypsy4	1090	727	824	719	768	578	488	648	992	513	590	514	511	664	707	646	0.710709
G57BCIN1616476611658637.fa.compseq	B05.10	Bcgypsy4	648	512	645	718	705	590	488	826	661	513	578	731	509	994	772	1085	0.708914
G57BCIN164497455953.fa.compseq	B05.10	Bcgypsy4	2144	192	547	1903	259	80	83	296	635	74	170	306	1748	372	385	1784	0.91855
