## Supplemental Figure 8 for "Retrotransposons as pathogenicity factors of the plant pathogenic fungus *Botrytis cinerea*"

### Sheet: Sheet1
Subfamily	y variant	x variant	N value	r value	Two-sided p-value
BcGypsy1	BcsRNAs	GC content (%)	43	0.74	1.16E-08
BcGypsy2	BcsRNAs	GC content (%)	7	0.89	0.01
BcGypsy3	BcsRNAs	GC content (%)	10	0.83	0.005
BcGypsy4	BcsRNAs	GC content (%)	11	0.82	0.003
BcCopia1	BcsRNAs	GC content (%)	9	0.58	0.1
BcCopia2	BcsRNAs	GC content (%)	3	0.5	0.66
BcGypsy1	BcsRNAs	TA/AT ratio	43	-0.65	2.37E-06
BcGypsy2	BcsRNAs	TA/AT ratio	7	-0.9	0.005
BcGypsy3	BcsRNAs	TA/AT ratio	10	-0.73	0.016
BcGypsy4	BcsRNAs	TA/AT ratio	11	-0.74	0.008
BcCopia1	BcsRNAs	TA/AT ratio	9	-0.75	0.019
BcCopia2	BcsRNAs	TA/AT ratio	3	n.a.
