## Supplemental Figure 9 for "Retrotransposons as pathogenicity factors of the plant pathogenic fungus *Botrytis cinerea*"

### Sheet: BcsRNAs
Genome coordinate	Subfamily	Length (bases)	GC content (%)	TA/AT	RPM/kb
BCIN01:23950-30378	BcGypsy1	6437	13.89	0.9219	0.570949
BCIN04:2427889-2434324	BcGypsy1	6433	16.39	0.891089	8.83323
BCIN05:5343-11780	BcGypsy1	6428	44.35	0.778226	2765.51
BCIN06:2487111-2493547	BcGypsy1	6432	44.34	0.778226	2765.74
BCIN08:687124-693556	BcGypsy1	6436	44.37	0.777778	2764.02
BCIN13:1478550-1484983	BcGypsy1	6435	44.36	0.777778	2764.45
BCIN13:80583-87016	BcGypsy1	6433	44.36	0.777778	2765.31
BCIN09:299401-305979	BcGypsy1	6573	44.59	0.850202	2648.44
BCIN11:1354960-1361536	BcGypsy1	6573	38.09	0.915858	518.163
BCIN13:1001743-1008318	BcGypsy1	6575	44.59	0.848485	2647.63
BCIN14:1249672-1256248	BcGypsy1	6575	44.59	0.848178	2647.63
BCIN14:1440955-1447528	BcGypsy1	6576	44.61	0.849899	2647.23
BCIN14:19768-26343	BcGypsy1	6576	44.61	0.848178	2647.23
BCIN16:146027-152600	BcGypsy1	6578	44.61	0.848178	2646.42
BCIN01:1389897-1396562	BcGypsy1	6607	44.43	0.841905	2760.57
BCIN01:4003685-4010663	BcGypsy1	6522	15.61	0.940594	7.66154
BCIN01:4015237-4021875	BcGypsy1	6609	41.46	0.872822	1684.35
BCIN02:1080-7746	BcGypsy1	6605	43.67	0.850365	2294.66
BCIN02:2762319-2768930	BcGypsy1	6611	25.53	0.905847	38.9092
BCIN02:80107-86722	BcGypsy1	6611	44.54	0.840726	2612.99
BCIN03:3199025-3205643	BcGypsy1	6610	14.4	0.918033	1.84444
BCIN06:11803-18410	BcGypsy1	6665	44.53	0.837349	2661.47
BCIN06:2684822-2691494	BcGypsy1	6603	16.17	0.935156	6.67914
BCIN06:984229-990751	BcGypsy1	6978	44.57	0.80754	2480.74
BCIN08:178358-184968	BcGypsy1	6618	44.54	0.840726	2610.22
BCIN11:1339891-1346496	BcGypsy1	6666	16.93	0.9525	1.91377
BCIN13:1110436-1117047	BcGypsy1	6615	44.37	0.834661	2605.56
BCIN13:2230194-2236804	BcGypsy1	6635	44.54	0.842742	2603.52
BCIN14:1416553-1423162	BcGypsy1	6638	14.01	0.935709	6.04767
BCIN14:262853-269488	BcGypsy1	6610	44.75	0.836614	3106.32
BCIN15:39501-46104	BcGypsy1	6672	19.45	0.953111	3.68109
BCIN01:3676996-3683609	BcGypsy1	6629	36.82	0.909884	565.863
BCIN02:1521008-1527637	BcGypsy1	6613	44.56	0.852761	2964.41
BCIN05:2377919-2384529	BcGypsy1	6636	43.93	0.842412	2172.21
BCIN08:1484253-1490867	BcGypsy1	6625	44.28	0.854871	2625.24
BCIN08:843358-849959	BcGypsy1	6649	16.6	0.961762	25.4422
BCIN11:1348106-1354725	BcGypsy1	6624	13.88	0.959783	14.4683
BCIN11:2311952-2318576	BcGypsy1	6619	44.47	0.865979	2911.81
BCIN11:2341510-2348135	BcGypsy1	6614	44.54	0.86214	2904.23
BCIN12:30759-37408	BcGypsy1	6601	44.47	0.846	3059.77
BCIN13:1836436-1843060	BcGypsy1	6620	44.54	0.86037	2786.48
BCIN13:304762-311398	BcGypsy1	6610	44.56	0.858012	2905.99
BCIN14:568979-575599	BcGypsy1	6624	34.11	0.908387	217.205
BCIN01:1407635-1414043	BcGypsy2	6459	16.59	0.900422	0.0437695
BCIN01:3845797-3852237	BcGypsy2	6441	50.08	0.718535	2.26043
BCIN03:53827-60267	BcGypsy2	6443	50.05	0.716553	2.161
BCIN05:2735775-2742216	BcGypsy2	6440	50.1	0.716247	2.24432
BCIN05:2773464-2779905	BcGypsy2	6440	50.12	0.715596	2.24981
BCIN07:676599-683058	BcGypsy2	6408	13.75	0.91547	0.0275737
BCIN08:36812-43255	BcGypsy2	6440	35.25	0.842726	0.389601
BCIN02:1000144-1007545	BcGyspy3	7050	23.93	0.921212	7.0326
BCIN06:1235125-1242524	BcGyspy3	7397	29.31	0.91692	354.072
BCIN08:125560-132961	BcGyspy3	7374	15.81	0.89949	0.469645
BCIN08:166081-173480	BcGyspy3	7398	14.79	0.924965	0.152856
BCIN10:2239649-2247023	BcGyspy3	7401	17.74	0.92003	0.26739
BCIN12:1475973-1483371	BcGyspy3	7398	19.3	0.939015	0.219731
BCIN13:1103386-1110436	BcGyspy3	7401	17.87	0.947368	0.233966
BCIN14:1705088-1712486	BcGyspy3	7399	48.32	0.850895	2313.63
BCIN14:270845-278243	BcGyspy3	7398	49.12	0.843177	2372.34
BCIN17:215645-223042	BcGyspy3	7399	20.32	0.928399	0.42985
BCIN03:159639-170612	BcGypsy4	10978	46.4	0.709497	905.958
BCIN05:2938929-2949466	BcGypsy4	11043	16.42	0.913654	0.249606
BCIN06:2694230-2705192	BcGypsy4	10979	17.57	0.940992	1.40337
BCIN09:2237850-2248893	BcGypsy4	10537	12.61	0.949504	0.147565
BCIN09:2525280-2536258	BcGypsy4	10973	17.34	0.909185	0.570027
BCIN10:719572-730535	BcGypsy4	10979	18.54	0.935855	0.222092
BCIN13:1877869-1888848	BcGypsy4	10962	46.35	0.711111	905.588
BCIN13:2238059-2248895	BcGypsy4	10980	11.86	0.904286	0.199543
BCIN14:2108115-2119095	BcGypsy4	10836	46.37	0.710709	917.831
BCIN16:1647661-1658637	BcGypsy4	10976	46.39	0.708914	904.314
BCIN16:44974-55953	BcGypsy4	10963	17.33	0.91855	0.106373
BCIN01:134580-140947	BcCopia1	6401	16.11	0.937255	0.14354
BCIN02:2408850-2415242	BcCopia1	6401	14.41	0.959969	0.198748
BCIN09:781483-787877	BcCopia1	6397	46.5	0.685417	7.45217
BCIN11:1368910-1375229	BcCopia1	6405	13.09	0.936012	0.14345
BCIN11:805122-811523	BcCopia1	6367	46.57	0.681159	7.46508
BCIN12:2111723-2118120	BcCopia1	6394	18.7	0.911038	0.105009
BCIN13:1769907-1776312	BcCopia1	6319	46.43	0.679089	7.57771
BCIN14:1571182-1577583	BcCopia1	6392	46.59	0.680498	7.43589
BCIN15:776373-782770	BcCopia1	6397	46.46	0.676349	7.9383
BCIN05:12803-21080	BcCopia2	8277	44.22	0.672515	1.42173
BCIN09:281791-290068	BcCopia2	8277	44.18	0.673977	1.40893
BCIN16:104391-112668	BcCopia2	8277	44.18	0.672993	1.42173
