## Supplemental Figure 10 for "Retrotransposons as pathogenicity factors of the plant pathogenic fungus *Botrytis cinerea*"

### Sheet: Sheet1
Regulation	Ensembl ID	log2 Fold Change	Adj.Pval	wt1	wt2	wt3	wt4	wt5	wt6	wt7	wt8	wt9	wt10	wt11	wt12	BcGypsy3 #1_1	BcGypsy3 #1_2	BcGypsy3 #1_3	BcGypsy3 #1_4	BcGypsy3 #1_5	BcGypsy3 #1_6	BcGypsy3 #1_7	BcGypsy3 #1_8	BcGypsy3 #1_9	BcGypsy3 #1_10	BcGypsy3 #1_11	BcGypsy3 #1_12
Up	AT1G77060	0.450531326907185	2.07e-04	3	3	2.80735	3	3	3	3	2.80735	3	2.80735	2.80735	3	3.32193	3.16993	3.16993	3.16993	3.32193	3.16993	3.18352	3.16993	3.16993	3.16993	3.16993	3.16993
Up	AT1G10170	0.342593968418111	1.86e-02	2.80735	2.80735	2.80735	2.80735	2.80735	2.80735	2.80735	2.58496	2.80735	2.80735	2.80735	2.80735	3	3	3	2.80735	3	3	2.81785	3	3	3	3	3
Up	AT1G08050	0.323617884780163	3.55e-03	2.58496	2.58496	2.58496	2.58496	2.58496	2.58496	2.58496	2.58496	2.58496	2.58496	2.58496	2.58496	2.80735	2.80735	2.58496	2.58496	2.80735	2.80735	2.81785	2.80735	2.80735	2.58496	2.80735	2.58496
Up	AT1G17380	0.3133798224647	3.96e-02	2.58496	2.58496	2.58496	2.58496	2.58496	2.58496	2.58496	2.58496	2.58496	2.58496	2.58496	2.58496	2.80735	2.80735	3	2.80735	2.80735	2.80735	2.59313	2.80735	2.58496	2.58496	2.58496	2.58496
Up	AT2G43150	0.258212339292748	1.19e-07	3.16993	3.16993	3.16993	3.16993	3.16993	3.16993	3.16993	3.16993	3.16993	3.16993	3.16993	3.16993	3.32193	3.32193	3.32193	3.32193	3.32193	3.45943	3.3366	3.32193	3.32193	3.32193	3.32193	3.32193
Up	AT3G10985	0.241255514329156	3.55e-03	3	3	3	3	3	3	3	3	3	3	3	3	3.16993	3	3.16993	3.16993	3.16993	3.16993	3.18352	3.16993	3.16993	3.16993	3	3.16993
Up	AT4G24350	0.154838158100572	3.91e-02	3.32193	3.32193	3.32193	3.32193	3.32193	3.32193	3.32193	3.32193	3.32193	3.32193	3.32193	3.32193	3.45943	3.45943	3.45943	3.32193	3.45943	3.45943	3.47499	3.45943	3.32193	3.45943	3.32193	3.45943
Down	AT5G55910	-0.393284266331091	8.37e-02	3	3	3	3	2.80735	3	3	3	2.80735	3	3	3	2.80735	2.80735	2.80735	2.80735	2.80735	2.80735	2.59313	2.58496	3	2.80735	2.80735	2.58496
Down	AT1G56090	-0.283165649182642	2.17e-02	2.58496	2.80735	2.58496	2.80735	2.80735	2.80735	2.80735	2.58496	2.80735	2.58496	2.80735	2.58496	2.58496	2.58496	2.58496	2.58496	2.58496	2.58496	2.59313	2.58496	2.58496	2.58496	2.58496	2.58496
Down	AT3G01150	-0.283165649182642	2.17e-02	2.80735	2.80735	2.58496	2.80735	2.58496	2.80735	2.80735	2.58496	2.58496	2.58496	2.80735	2.80735	2.58496	2.58496	2.58496	2.58496	2.58496	2.58496	2.59313	2.58496	2.58496	2.58496	2.58496	2.58496
Down	AT1G08465	-0.283165649182641	2.17e-02	2.58496	2.80735	2.58496	2.80735	2.80735	2.80735	2.80735	2.58496	2.80735	2.80735	2.58496	2.58496	2.58496	2.58496	2.58496	2.58496	2.58496	2.58496	2.59313	2.58496	2.58496	2.58496	2.58496	2.58496
Down	AT4G12830	-0.283165649182641	2.17e-02	2.58496	2.58496	2.58496	2.80735	2.58496	2.80735	2.80735	2.80735	2.58496	2.80735	2.80735	2.80735	2.58496	2.58496	2.58496	2.58496	2.58496	2.58496	2.59313	2.58496	2.58496	2.58496	2.58496	2.58496
Down	AT1G72430	-0.241255514329152	2.07e-04	3.16993	3.16993	3.16993	3.16993	3.16993	3.16993	3.16993	3.16993	3.16993	3.16993	3.16993	3.16993	3	3	3	3	3	3	3.18352	3	3	3.16993	3	3
Down	AT1G52870	-0.180756074627844	2.76e-02	5.55944	5.5326	5.50567	5.18411	5.54918	5.68359	5.89067	5.53012	5.69805	5.80347	5.83435	5.90089	5.11632	5.25241	5.35022	4.97161	5.17542	4.77785	5.65225	4.9025	5.42392	5.40651	5.50964	4.90993
Down	AT1G47128	-0.172042397889521	2.07e-04	6.91283	6.74295	6.66695	7.1317	7.0093	6.5239	6.86501	6.82965	6.68401	6.66132	6.83473	6.72445	6.46974	6.45172	6.14414	6.45236	6.35064	5.72783	6.14702	6.40268	6.46714	6.51117	6.23348	6.85424
Down	AT4G35090	-0.135429184231366	7.78e-03	3.58496	3.58496	3.58496	3.58496	3.58496	3.58496	3.58496	3.58496	3.58496	3.58496	3.58496	3.58496	3.45943	3.45943	3.58496	3.45943	3.45943	3.45943	3.47499	3.45943	3.45943	3.45943	3.58496	3.58496
