## Supplemental Figure 11 for "Retrotransposons as pathogenicity factors of the plant pathogenic fungus *Botrytis cinerea*"

### Sheet: downregulated targets
miRNA_Acc.	Target_Acc.	Expectation	UPE$	miRNA_start	miRNA_end	Target_start	Target_end	miRNA_aligned_fragment	alignment	Target_aligned_fragment	Inhibition
16-19	AT4G12830	4.0	-1.0	1	21	1174	1194	UAUUCUUUCAAUUUCUUCAUU	::.::: :::.:.:::::	GGAGAGGAACUUGGAGGAAUA	Cleavage
33-14	AT4G35090	4.0	-1.0	1	22	1482	1503	UAAGAUUUCUGCUCUGAGAGCG	.: ::::::. : ::::::::.	UGGUCUCAGGUCUGAAAUCUUG	Translation
35-13	AT4G35090	4.0	-1.0	1	21	1483	1503	UAAGAUUUCUGCUCUGAGAGC	: ::::::. : ::::::::.	GGUCUCAGGUCUGAAAUCUUG	Translation
42-12	AT4G35090	4.0	-1.0	1	21	1603	1623	UGUUCUUGUUUUUCUGAUUGG	: ::::.:..:::::::.	UACACCAGAGAGGCAAGAACG	Cleavage
16-19	AT1G47128	4.5	-1.0	1	21	639	659	UAUUCUUUCAAUUUCUUCAUU	: ::.:: :.: ::..:::::	AUUGGAGCAGUGGAGGGAAUA	Translation
42-12	AT1G52870	4.5	-1.0	1	21	737	757	UGUUCUUGUUUUUCUGAUUGG	:::.. :.:.::::::::	GAAAUUGAUAGAGCAAGAACA	Cleavage
49-10	AT4G35090	4.5	-1.0	1	21	1056	1076	UUCCGGUUGUUGUAGAGACUC	: :::::.:.: .:.::::	AUGACUCUAUAGCUGCUGGAA	Cleavage
57-9	AT4G35090	4.5	-1.0	1	21	1606	1626	UAGUGUUCUUGUUUUUCUGAU	: ::::.:..:::::::. :	ACCAGAGAGGCAAGAACGAUU	Cleavage
80-8	AT1G08465	4.5	-1.0	1	21	479	499	UGAUAGGUCGUUGUUGUUCCA	:::.:: :::: :..::::.	AGGAGCACCAACAAUUUAUCG	Cleavage
83-7	AT4G35090	4.5	-1.0	1	22	1605	1626	UAGUGUUCUUGUUUUUCUGAUU	: ::::.:..:::::::. :	CACCAGAGAGGCAAGAACGAUU	Cleavage

### Sheet: upregulated targets
miRNA_Acc.	Target_Acc.	Expectation	UPE$	miRNA_start	miRNA_end	Target_start	Target_end	miRNA_aligned_fragment	alignment	Target_aligned_fragment	Inhibition
144-5	AT1G77060	3.5	-1.0	1	22	614	635	UGGUAUCGACUGUUUGCAACCA	:: :.:::::: .:::::::	GCGUGGUAAACAGGUGAUACCA	Cleavage
30-14	AT1G77060	3.5	-1.0	1	21	615	635	UGGUAUCGACUGUUUGCAACU	:: :.:::::: .:::::::	CGUGGUAAACAGGUGAUACCA	Cleavage
42-12	AT1G77060	3.5	-1.0	1	21	1142	1162	UGUUCUUGUUUUUCUGAUUGG	: ::::: .::.:.:.:.:::	CAAAUCAUGAAGAUAGGGACA	Cleavage
45-11	AT1G77060	3.5	-1.0	1	21	615	635	UGGUAUCGACUGUUUGCAACA	:: :.:::::: .:::::::	CGUGGUAAACAGGUGAUACCA	Cleavage
104-6	AT1G17380	3.5	-1.0	1	22	1205	1226	UUAUUCUUUAUAAAAUCGUCGU	: ::.::: ::::.:::: :.:	AAGAUGAUAUUAUGAAGAUUGA	Cleavage
12-24	AT3G10985	4.0	-1.0	1	21	1403	1423	UGGAAAACGUAGAUAAGCUUU	:.::::::: ::::::..	UCUGUUUAUCUAAGUUUUCUG	Cleavage
123-6	AT1G10170	4.0	-1.0	1	21	3318	3338	UUUUGUCGUUCGGUUUGACCA	: ::. ..:.:::.:::::.:	UUGUUUGGCUGAAUGACAAGA	Cleavage
38-13	AT1G10170	4.0	-1.0	1	21	3318	3338	UUUUGUCGUUCGGUUUGACCG	::. ..:.:::.:::::.:	UUGUUUGGCUGAAUGACAAGA	Cleavage
42-12	AT1G17380	4.0	-1.0	1	21	860	880	UGUUCUUGUUUUUCUGAUUGG	.:::: : .::::::: ::::	UCAAUGACGAAAACAACAACA	Cleavage
107-6	AT1G08050	4.5	-1.0	1	21	161	181	UCGAGUAAAGAGACGUGGAAU	:::. : :::.::::.:::	CUUCUUCUUCUUUUUAUUCGU	Cleavage
115-6	AT1G17380	4.5	-1.0	1	21	1202	1222	UCUUUAUAAAAUCGUCGUCUU	: ::.::: ::::.::::	AUAAAGAUGAUAUUAUGAAGA	Translation
118-6	AT1G10170	4.5	-1.0	1	21	3478	3498	UACCACGUCGGAUUGCCAGUA	::::::. .::.::::: :	ACCUGGCAGCUCGGCGUGGGA	Cleavage
13-23	AT1G10170	4.5	-1.0	1	21	3478	3498	UACCACGUCGGAUUGCCAGUG	::::::. .::.::::: :	ACCUGGCAGCUCGGCGUGGGA	Cleavage
15-20	AT1G08050	4.5	-1.0	1	21	177	197	UAAAGAGACGUGGAAUACAUU	:: ::::: ::::.:::.	UUCGUCUUCCAAGUCUUUUUG	Translation
159-5	AT4G24350	4.5	-1.0	1	21	539	559	UACUUUUUAAUUUAUUCUGGA	: : :::.:.:::...::::	GCGACAAUGAGUUAGGGAGUA	Cleavage
19-17	AT1G17380	4.5	-1.0	1	21	1205	1225	UAUUCUUUAUAAAAUCGUCGU	: ::.::: ::::.:::: :.	AAGAUGAUAUUAUGAAGAUUG	Cleavage
33-14	AT1G10170	4.5	-1.0	1	22	1353	1374	UAAGAUUUCUGCUCUGAGAGCG	::: ::::.::.:::: :	GAUGCUCCGAGCGGAGAUCUGA	Cleavage
34-13	AT1G08050	4.5	-1.0	1	22	176	197	UAAAGAGACGUGGAAUACAUUG	:: ::::: ::::.:::.	AUUCGUCUUCCAAGUCUUUUUG	Translation
35-13	AT1G10170	4.5	-1.0	1	21	1354	1374	UAAGAUUUCUGCUCUGAGAGC	::: ::::.::.:::: :	AUGCUCCGAGCGGAGAUCUGA	Cleavage
57-9	AT1G10170	4.5	-1.0	1	21	3324	3344	UAGUGUUCUUGUUUUUCUGAU	: ::: .:::::::..::	GGCUGAAUGACAAGAAUGCUU	Cleavage
71-8	AT1G17380	4.5	-1.0	1	22	1204	1225	UAUUCUUUAUAAAAUCGUCGUC	: ::.::: ::::.:::: :.	AAAGAUGAUAUUAUGAAGAUUG	Cleavage
75-8	AT4G24350	4.5	-1.0	1	22	367	388	UAUUGCUAGUAAUUCCUGAUCG	:. ::.:::.::.: ::::	CAUUUUGGGAUUGCUGGAAAUA	Cleavage
83-7	AT1G10170	4.5	-1.0	1	22	3323	3344	UAGUGUUCUUGUUUUUCUGAUU	: ::: .:::::::..::	UGGCUGAAUGACAAGAAUGCUU	Cleavage
