## Supplemental Figure 12 for "Retrotransposons as pathogenicity factors of the plant pathogenic fungus *Botrytis cinerea*"

### Sheet: Sheet1
Name	Sequence	Purpose	Reference	Template (cloning)
BcGypsy1 FOR	GCGAACTGTGCCATGGGTAA	LTR retrotransposons genotyping on wt strains	this study
BcGypsy1 REV	ACGACAAGGATGCTACTGCC		this study
BcGypsy2 FOR	CCGATACCCCTTACCATTGA		this study
BcGypsy2 REV	TCGAATAGACCGAAGCGAGT		this study
BcGypsy3 FOR	TACCGCCAGACAGCGCTCTCAGA		this study
BcGypsy3 REV	GCGTGATGGGTCACTTGGGTTTG		this study
BcGypsy4 FOR	TCGAATAGACCGAAGCGAGT		this study
BcGypsy4 REV	ACTTTGCACCAACAGCACAG		this study
BcCopia1 FOR	CGATACAGCATTTGGCATTG		this study
BcCopia1 REV	TGATCCATTCTCGTGCTGAG		this study
BcCopia2 FOR	TCCACTGCAATGGGTATTCA		this study
BcCopia2 REV	TTGCTATGAGAGCCATCACG		this study
Bcactin FOR	CATTGTTATGTCTGGTGGAACCAC		this study
Bcactin REV	AGAACCACCAATCCAGACGGAGTA		this study
BcGypsy3 RT FOR	GGGACAAGGTGATGCTAAGC	BcGypsy3 Gene Expression: qRT-PCR	this study
BcGypsy3 RT REV	CATGGTTCGAGTAAAGAGACGTGGA		this study
Bctubulin RT FOR	GAGGTTGAGGACCAAATGCG		this study
Bctubulin RT REV	GGACATCTTGAGACCACGGG		this study
BcsiR3.1 RT	GTCGTATCCAGTGCAGGGTCCGAGGTATTCGCACTGGATACGACGCCCAC	stem-loop RT and PCR	Weiberg et al. 2013
BcsiR3.1 FOR	GCGGCGGTTGTGGATCTTGTA		Weiberg et al. 2013
BcsiR3.2 RT	GTCGTATCCAGTGCAGGGTCCGAGGTATTCGCACTGGATACGACACTCAC		Weiberg et al. 2013
BcsiR3.2 FOR	GCGGCGGTACATTGTGGATCT		Weiberg et al. 2013
sRNA universal REV	GTATCCAGTGCAGGGTCCGAGGT		Varkonyi-Gasic et al. 2007
BcniaD FOR	GCCACAGACTCCGCCAGATTCTAATG	genotyping BcniaD	Schumacher 2012
BcniaD REV	CAACCATTTCACGCTGCGACCACC		Schumacher 2012
Bc204	CTCTTAATCTTCCCCCTTTC	genotyping mutant strains (ssGypsy3 and dsGypsy3) for 5' insertion at the BcniaD locus	this study
Bc86	ATGAAGACGCTACGCTGTCGAACTTTTC	genotyping mutant strains (EV_∆BcniaD) for 5' insertionat the BcniaD locus	this study
Bc372	CGCATATCAGCATATCGAGATGTCC	genotyping mutant strains for 5' insertion at the BcniaD locus	Schumacher 2012
Bc161	TACACAAATCGCCCGCAGAA	genotyping mutant strains for 3' insertion at the BcniaD locus	Schumacher 2012
Bc373	GAGTACCCATCCGATGGAGTTGTTG		this study
Bc106	CCTGAAGGGCGTACTAGGGT	genotyping mutant strains (npBcGypsy3) for 5' insertion at the BcniaD locus	this study
Bc262	ATGAAGACGGTACGGGTCTCAGCGGTGATTTAATAGCTCCATGTCAAC	amplifying TtrpC in position 1 for LI cloning	this study	pNDB-AGT
Bc263	TAGAAGACGGCAGAGGTCTCACAGATCGAGTGGAGATGTGGAGTG		this study	pNDB-AGT
Bc264	ATGAAGACTCAAGACCTACGAGACTGAGGAATC		this study	pNDB-AGT
Bc265	ATGAAGACTGTCTTTTGACGACCGTTGATC		this study	pNDB-AGT
Bc362	ATGAAGACGGTACGGGTCTCAGCGGGTGAATGGGATTCATTGTTTATTTC	amplifying BcniaD 5'flank for direct LII cloning	this study	D08_H24_gDNA
Bc363	TAGAAGACGGCAGAGGTCTCAGACATTACTCCGTGGATGCAACAG		this study	D08_H24_gDNA
Bc364	ATGAAGACGGTACGGGTCTCAGCGGGAGGTTTTAAGTAACTGAGAGGTG	amplifying BcniaD 3'flank for direct LII cloning	this study	D08_H24_gDNA
Bc365	TAGAAGACGGCAGAGGTCTCAGACAGCAGTGGATTAATAATTGTTGCTAAGC		this study	D08_H24_gDNA
CR6	ATGGTCTCAGACACTATTCCTTTGCCCTCGGAC	amplifying hygromycin resistance cassette for direct LII cloning	this study	Hyg resistance cassette
Bc87	ATGAAGACGGTA CG GGTCTC A GCGG GATATTGAAGGAGCAT	amplifying hygromycin resistance cassette for direct LII cloning & hygromycin resistance cassette in position 6 for LI cloning	this study	Hyg resistance cassette & Hyg resistance cassette (S4)
CR5	ATGGTCTCGTGAGGATATTGAAGGAGCATTTTT	amplifying hygromycin resistance cassette in position 6 for LI cloning	this study	Hyg resistance cassette (S4)
CR 9	ATGAAGACAGTACGGGTCTCGAATCCGTATGTAGATAAGATGTAT	amplifying TgluC (T5) for LI cloning	this study	pNAH-OGG
CR 10	ATGAAGACTACAAGACAAAAGAGGGCGGAA		this study	pNAH-OGG
CR 11	ATGAAGACTACTTGCGCTAAAACACCCCCT		this study	pNAH-OGG
CR 12	ATGAAGACTACAGAGGTCTCACTCAATCTTGTTGGGGGGAAGGGG		this study	pNAH-OGG
CR 15	ATGGTCTCAAAGGCGTATGTAGATAAGATGTAT	amplifying TgluC (T4) for LI cloning	this study	pNAH-OGG
CR 16	ATGGTCTCAGATTATCTTGTTGGGGGGAAGGGG		this study	pNAH-OGG
Bc110	ATGGTCTCAGCGGTGTGCGTCCTCTTCTGCCTA	amplifying PactA in position 1 for LI cloning & PactA-TtrpC_inv in position 1 for LI cloning	this study	pNDB-AGT
Bc111	TAGGTCTCTCAGAGGGGTTGATAAATTAAGACG	amplifying PactA in position 1 for LI cloning	this study	pNDB-AGT
Bc178	CAGGTCTCGAATCTTGGATCGATTGTGATGTGAT	amplifying PoliC_inv in position 5 for LI cloning	this study	pNAH-OGG
Bc179	CAGGTCTCGCTCATGCAGCTGTGGAGCCGCATT		this study	pNAH-OGG
Bc196	TAGGTCTCTCAGATCGAGTGGAGATGTGGAG	amplifying PactA-TtrpC_inv in position 1 for LI cloning	this study	pNDB-AGT
Bc73	ATGAAGACGCTACGGGTCTCGTCTGAACAATGGTTTCCACGAGA	amplifying Bcgypsy3 (G3) in position 2 for LI cloning	this study	B05.10_gDNA
Bc74	ATGAAGACTGCAGAGGTCTCCGGTGCCTCTGTATTGGTAATGCT		this study	B05.10_gDNA
Bc75	ATGAAGACGCATACGACACCTTGTCGAAGT		this study	B05.10_gDNA
Bc76	ATGAAGACGCGTATTCACTAAATTGGACCTGCG		this study	B05.10_gDNA
Bc77	TAGAAGACGCATTCCATTCGTCGCCTTCCCTG		this study	B05.10_gDNA
Bc78	TAGAAGACATGAATACGGCGTTCCGCACGCG		this study	B05.10_gDNA
Bc79	GAGAAGACGCCGTCTTTCTGAAGCCGCAATAAAG		this study	B05.10_gDNA
Bc80	GAGAAGACGAGACGACGATTTTATAAAGAATAAAGAGTACC		this study	B05.10_gDNA
Bc81	CCGAAGACGACATCCGCCGGTTGGTAGCCCT		this study	B05.10_gDNA
Bc82	CCGAAGACGAGATGACACGTGGGAAGCACCCT		this study	B05.10_gDNA
